# QTL analysis of vegetative phase change in natural accessions of *Arabidopsis thaliana*

**DOI:** 10.1101/2021.10.27.465806

**Authors:** Erin Doody, Yuqi Zha, Jia He, Scott Poethig

## Abstract

Shoot development in plants is divided into two phases, a vegetative phase and a reproductive phase. Vegetative growth also has two distinct juvenile and adult phases, the transition between which is termed *vegetative phase change*. To understand how this developmental transition is regulated in natural populations of plants, we grew a group of 70 accessions of *Arabidopsis thaliana* and measured the appearance of traits associated with vegetative and reproductive phase change. We found that these transitions were uncorrelated, implying they are regulated by different mechanisms. Furthermore, an analysis of accessions from Central Asia revealed that precocious changes in leaf shape poorly correlated with the timing of abaxial trichome production (an adult trait) and with variation in the level of miR156 (a key regulator of vegetative phase change). This suggests the timing of vegetative phase change is regulated by more than one mechanism. To identify the genes responsible for the precocious vegetative phenotype of these accessions, we used a set of recombinant inbred lines derived from a cross between the standard lab strain, Col-0, and one of these accessions, Shakdara. We identified eight quantitative trait loci involved in the vegetative phase change, some of which regulated different components of leaf development. All of these loci were distinct from those that regulate flowering time. These data provide the foundation for future studies to identify the loci and the regulatory networks responsible for natural variation in the timing of vegetative phase change in *A. thaliana*.
