## Supplementary material for "QTL analysis of vegetative phase change in natural accessions of *Arabidopsis thaliana*": TableS2.xlsx

### Sheet: Sheet1
Ecotype	Num1001Genome	CS	Country	Sha	SD_Tri	SD_Tri_SEM	SD_LA	SD_LA_SEM	LD_Tri	LD_tri_SEM	LD_FT	LD_FT_SEM	LD_LA	LD_LA_SEM	SD_Nonvern_Ave	SD_Trichomes	SD_4week_NormL4Angle	SD_4week_AveL4Angle	Latitude	Longitude	MeanTemp	MeanDiurnal	Isothermality	TempSeasonality	MaxTemp	MinTemp	TempRange	TempWetQ	TempDryQ	TempWarmQ	TempColdQ	AnnualPrecip	PrecipWetM	PrecipDryM	PrecipSeasonality	PrecipWetQ	PrecipDryQ	PrecipWarmQ	PrecipColdQ	Altitude
Aitba-2	9939	CS76347	MAR	n	5	0	92.4727	6.20991	5.94444	0.205675	52.6923	3.95712	96.2757	8.10193	5	5	1.88159	92.4728	31.48	-7.45	140	164	46	6236	337	-19	356	98	222	223	63	514	75	3	59	204	22	28	183	1536
Altenb-2	9970	CS76353	ITA	n	5.2	0.178885	136.052	3.61024	4.85714	0.340068	28	1.42857	106.778	9.85364	7	5.2	2.10044	136.052	46.3716	11.2376	92	99	32	7118	253	-52	305	181	-2	181	-2	784	99	32	34	274	105	274	105	731
Angel-1	9980	CS76362	ITA	n	10	0.632456	105.088	3.15848	10	0.325669	34.8	1.82452	99.5864	4.96253	9.83333	10	2.39698	105.088	38.62	16.17	166	72	32	5318	289	69	220	118	234	236	103	897	139	17	57	382	57	95	311	212
Bak-2	9988	CS76392	GEO	n	8.83333	0.366414	111.455	6.48382	8.25	0.182981	27.8333	0.613402	82.5487	2.41092	12.5	NA	NA	NA	41.7942	43.4767	62	114	34	7442	229	-97	326	98	-28	154	-37	722	99	36	31	265	121	224	123	1306
Bak-7	9989	CS22760	GEO	n	18.1667	0.925463	109.298	3.30524	14.2727	0.237062	80	NA	80.778	4.972	13	18.1667	1.98216	109.298	41.79	43.48	52	115	35	7279	219	-104	323	87	-45	142	-45	738	104	35	33	276	122	235	122	1519
Balan-1	9613	CS76687	RUS	y	6.6	0.219089	112.007	3.29746	5.54545	0.366184	50	2.26716	125.075	1.126	7.2	6.6	1.76094	112.007	55.36	61.41	24	97	21	12371	250	-194	444	177	-120	177	-140	458	90	14	55	207	50	207	60	218
Bar 1	9332	CS76688	SWE	n	8.8	0.334664	95.3457	3.07143	5.72727	0.228632	47	2.5138	80.0565	2.15606	7	8.8	1.80075	95.3457	62.8698	18.381	35	82	24	8638	208	-124	332	137	-32	149	-75	640	73	37	24	203	114	180	144	13
BG-9	NA	CS22349	USA	n	5.4	0.219089	99.3242	3.47463	6.28571	0.359516	76	1	91.8705	0.3635	5.5	5.4	1.93353	99.3242	47	-122	70	95	39	5159	214	-25	239	14	137	139	10	2096	306	46	51	907	205	213	831	796
Bolin-1	10004	CS76373	ROU	n	8	0.282843	104.906	3.96649	6.18182	0.179435	21.7273	0.557444	85.3148	1.92202	9	8	2.34275	104.906	44.46	25.74	106	107	31	8426	283	-59	342	194	8	210	-7	598	84	35	30	220	109	202	116	111
Bön 1	9336	CS76715	SWE	n	8.83333	0.280542	100.703	3.28453	9.66667	0.951972	42	2.66667	95.7823	1.71149	5.83333	8.83333	2.04535	100.703	62.8794	18.4473	34	82	24	8658	207	-126	333	136	-32	148	-76	635	73	37	25	202	112	180	143	21
Bozen-1.2	9972	CS76358	ITA	n	6.6	0.357771	123.292	3.081	8.9	0.606092	24.6667	0.799305	111.197	3.81158	27.5	6.6	2.69538	123.292	46.513	11.331	82	100	32	7009	241	-63	304	169	-11	169	-11	766	103	30	39	287	95	287	95	873
Bur-0	7058	CS76734	IRL	n	12.2	0.769415	110.293	0.683	10.5	0.533594	43	1.10868	87.6312	5.87931	9.25	12.2	1.6789	110.293	53.08	-9.07556	92	68	40	3664	183	16	167	74	104	140	48	1146	133	66	22	367	213	249	330	153
Cal-0	7061	CS76460	UK	n	16	1.41421	109.399	0.0405	10.8182	0.482761	45	2.5017	117.624	7.60609	6.83333	16	1.78754	109.4	53.2699	-1.64293	91	72	36	4626	202	5	197	43	137	152	34	896	94	63	13	267	195	207	248	192
Cdm-0	9943	CS76410	ESP	n	7.6	0.357771	111.1	3.44357	7.83333	0.207194	30	0.557773	115.426	2.6685	7.66667	7.6	2.64644	111.1	39.73	-5.74	153	114	37	6526	334	28	306	82	241	241	74	448	54	5	45	157	35	35	145	444
Ciste-1	9983	CS76359	ITA	n	10.2	0.521536	134.534	NA	8.78261	0.0775068	31.1429	0.979032	135.621	3.31937	12	10.2	2.08572	134.534	41.62	12.87	151	110	41	5530	300	32	268	125	223	224	85	921	140	19	44	364	97	144	288	89
Co-1	7077	CS76468	POR	n	17.5	0.456435	121.288	6.84571	9	0.3371	21	0.343776	104.708	2.10588	36	17.5	2.27044	121.288	40.12	-8.25	145	97	40	4770	283	45	238	86	206	208	86	1079	157	11	55	439	71	71	439	406
Col-0	6909		USA	n	7.5	0.25	124.697	2.79456	6.3617	0.014996	24.7826	0.57139	115.455	1.7331	6.6	7.5	1.8767	133.985	38.3	-92.3	130	131	32	9233	323	-75	398	181	4	244	4	1012	125	40	27	326	154	282	154	197
Ct-1	7067	CS76786	ITA	n	5.33333	0.19245	144.603	6.89182	4.14286	0.142857	26	1.89257	88.9195	3.65941	5	5.33333	2.43341	144.603	37.3	15	174	101	39	5444	315	61	254	154	244	247	111	513	110	4	71	245	24	51	186	53
Dog-4	NA	CS76386	TUR	n	12.4	0.920869	133.561	7.80668	11.1818	0.0681982	40.25	3.92375	120.839	7.8269	9.4	12.4	2.03438	133.561	38.3	42.22	95	100	28	8658	290	-57	347	25	206	206	-13	936	134	5	64	391	22	22	356	1681
Don-0	9944	CS76411	ESP	n	7.2	0.334664	84.531	3.58061	7.375	0.182981	38	1.20185	75.8358	4.89497	7.5	NA	NA	NA	36.83	-6.36	178	85	37	4862	298	74	224	153	239	242	118	546	86	1	66	239	14	22	220	6
Dra-3	5860	CS77913	SWE	n	5.6	0.219089	125.253	5.11801	5.08333	0.182055	42	NA	110.229	3.48606	6	5.6	2.09258	125.253	62.6814	18.0165	34	81	24	8506	204	-123	327	97	-32	146	-74	684	77	40	24	214	124	188	156	78
Ey15-2	NA	CS76399	GER	n	6.4	0.219089	132.964	3.08365	6.72727	0.194978	33	0.616994	124.111	1.35326	6.16667	6.4	2.63239	132.964	48.43	8.77	87	90	33	6402	233	-34	267	168	17	168	4	848	99	54	21	276	165	276	177	469
Fei-0	9941	CS76412	POR	n	9	1.13039	99.874	3.55008	6.875	0.25	28.75	1.09789	88.8068	4.66876	5.83333	9	2.68314	99.874	40.92	-8.54	140	89	44	3922	246	45	201	97	188	190	89	1191	163	15	52	482	82	97	462	226
Fri 1	9381	CS76868	SWE	n	14	0	107.89	5.11006	12.3333	0.612372	53	0.881917	121.059	8.93305	17.75	14	1.744	107.89	55.8106	14.2091	79	58	25	6139	203	-23	226	154	24	160	5	585	66	33	21	181	104	169	136	7
Galdo-1	9962	CS76423	ITA	n	12.1667	0.435677	129.274	2.963	12	0.398098	33.4	0.748331	138.718	3.57381	12.6667	12.1667	2.23336	129.274	40.57	15.32	133	72	30	5806	265	32	233	107	209	209	63	711	97	22	38	264	83	83	234	554
HKT2.4	9995	CS76404	GER	n	9.5	0.697217	129.083	2.52667	7.4	0.163299	25	0.726483	116.207	3.52334	7.4	9.5	1.77606	129.083	48.14	9.4	82	86	32	6504	227	-38	265	164	10	164	-2	904	111	52	28	320	159	320	171	590
IP-Ben-0	9523	CS76700	ESP	n	8.8	0.334664	133.63	2.34542	9.25	0.365963	48	3.21032	115.617	2.4175	10.6	8.8	1.93442	133.63	38.37	-2.66	135	121	38	6568	319	4	315	115	224	224	57	468	60	9	38	162	50	50	131	953
IP-Cat-0	9832	CS76759	ESP	n	2.33333	0.272166	69.5707	4.57673	3.2	0.374166	59	2.62996	62.65	NA	2.75	2.33333	1.54121	69.5707	40.54	-3.69	134	103	35	6591	304	11	293	91	222	222	53	453	58	11	37	158	53	53	135	710
IP-Gra-0	9543	CS76886	ESP	n	7.33333	0.272166	104.211	2.85636	6.66667	0.25	73	1.43527	95.312	NA	5.66667	7.33333	2.2192	104.211	36.77	-5.39	131	109	39	5686	290	15	275	73	206	208	63	877	127	4	65	376	29	37	370	1067
IP-Mar-1	9555	CS77068	ESP	n	11	0.612372	107.894	4.52	9.2	1.0198	67	4.5	83.7665	6.0075	9.66667	11	2.26561	107.894	39.58	-3.93	130	120	37	6842	321	-2	323	113	223	223	48	463	54	9	37	155	50	50	131	892
IP-Orb-10	9565	CS77152	ESP	n	15.3333	0.30429	99.0733	2.15469	13.3333	0.408248	37	0.436436	81.264	9.622	17.6667	15.3333	2.15424	99.0733	42.97	-1.23	92	97	39	5276	229	-16	245	35	161	161	26	1118	128	60	18	343	216	216	323	914
IP-Tri-0	9900	CS77386	ESP	n	5.8	0.178885	108.518	4.42614	4	0.176777	21	0.366667	74.3686	4.84607	8.83333	5.8	1.34382	108.518	37.38	-6.01	185	121	39	6084	360	56	304	119	265	266	110	572	86	1	64	244	18	22	230	14
IP-Vis-0	9600	CS78848	ESP	n	7.66667	0.272166	64.7797	1.19302	8.75	0.25	57	1.66833	60.039	NA	7.66667	7.66667	2.39383	64.7797	39.85	-6.04	159	111	37	6415	334	36	298	88	244	244	80	454	56	5	46	164	35	35	151	332
Is-0	8312	CS78904	GER	n	9.16667	0.366414	120.354	5.4114	7.4	0.179435	22	0.288675	123.194	2.08739	7	9.16667	2.20182	120.354	50.5	7.5	92	79	32	5981	223	-17	240	167	50	167	15	730	73	47	15	217	148	217	177	228
Jablo-1	9986	CS76372	BUL	n	6.75	0.216506	135.747	10.5639	5.16667	0.200308	20	0.627646	99.8292	2.57605	5.66667	6.75	1.98392	135.747	41.59	25.2	97	97	32	7032	259	-37	296	25	183	188	8	641	70	31	22	200	110	136	181	751
Jl-3	7424	CS76519	CZE	n	6	0.471405	117.897	NA	3.81818	0.121967	15.3636	0.337712	108.931	2.27861	4.16667	6	1.83965	117.897	49.2	16.6166	89	91	30	7319	246	-49	295	179	6	179	-9	519	76	23	42	210	73	210	76	219
Kidr-1	9960	CS76376	RUS	y	6	0	104.073	5.37188	5.75	0.163663	31	0.886405	117.982	1.4295	6.5	6	1.81814	104.073	51.31	57.56	27	119	24	13359	279	-210	489	190	-136	190	-148	362	43	20	21	118	64	118	73	405
Kil-0	5748	CS78784	UK	n	16.2	0.657267	109.688	3.7303	7.72727	0.359062	30	0.779913	115.123	2.2408	12.6667	16.2	2.01666	109.688	56	-4.4	73	69	36	4348	176	-11	187	28	92	131	20	1516	177	83	27	506	252	293	462	239
Kin-0	6926	CS76527	USA	n	6.2	0.438178	117.995	6.816	5.375	0.263052	31	0.959038	129.274	9.17661	4.33333	6.2	2.25421	117.995	44.46	-85.37	64	119	30	9636	269	-127	396	137	-55	183	-65	795	104	33	27	263	127	235	136	304
Kly-4	9952	CS76384	RUS	y	4.75	0.216506	104.101	7.52479	6.63636	0.249444	28.8889	3.62646	76.222	NA	4.66667	4.75	1.97081	104.101	51.32	82.55	19	116	25	12554	256	-202	458	159	-126	175	-144	637	78	34	25	201	107	196	112	506
Koz-2	9953	CS76383	RUS	y	8	0.235702	106.998	7.30771	8.52174	0.061305	36.381	1.4167	89.3885	9.9135	7.25	8	2.02899	106.998	51.33	82.19	16	116	24	12810	256	-209	465	158	-133	174	-151	631	78	36	23	195	113	191	118	525
Kyoto	7207	CS76535	JPN	n	7.2	0.178885	147.497	4.50738	6	0.25	33	1.63131	124.109	10.1932	6.2	7.2	1.63778	147.497	35.0085	135.752	153	90	28	8188	323	2	321	256	51	260	51	1725	242	67	42	661	224	629	224	58
Kz-13	6830	CS76994	KAZ	y	7.6	0.357771	111.639	6.88681	5	0.235702	27	0.771722	87.29	5.06157	6.33333	7.6	2.50454	111.639	49.5	73.1	27	113	24	12999	270	-200	470	170	-128	188	-142	295	38	17	28	104	53	94	57	632
La-0	7209	CS76538	POL	n	11.4	0.536656	129.447	6.24556	9	0.316228	39	2.08327	129.84	11.8568	10.5	11.4	2.07067	129.447	52.7333	15.2333	91	78	26	7811	245	-51	296	187	-1	187	-15	545	70	28	27	189	93	189	107	34
Leb-3	NA	CS76426	RUS	y	5.16667	0.152145	89.7468	3.1645	6.28125	0.0309811	50.8462	2.99111	85.1783	2.58611	4.5	5.16667	1.87907	89.7468	51.65	80.79	25	116	23	13555	275	-211	486	191	-135	191	-153	327	51	16	35	121	51	121	54	228
Mer-6	9946	CS76414	ESP	n	8.33333	0.19245	104.526	6.65458	5	0.179435	12.1429	0.142857	87.2926	4.58041	9	8.33333	1.46778	104.526	38.92	-6.34	167	116	38	6327	346	42	304	98	250	251	89	497	65	3	52	188	29	32	176	246
Nie1-2	9996	CS76402	GER	n	8.75	0.216506	134.1	4.34547	4.88889	0.194978	23.2	0.489898	106.635	2.92667	7.25	8.75	2.20031	134.1	48.52	8.8	86	89	33	6422	232	-34	266	168	16	168	3	841	99	53	22	275	162	275	174	479
Ost-0	8351	CS77154	SWE	n	10.6667	0.19245	129.529	7.12947	6	0.176777	61	3.69594	117.907	2.57236	5.16667	10.6667	2.59749	129.529	60.25	18.37	55	70	24	7548	209	-75	284	144	-6	155	-38	553	69	28	29	193	89	175	118	22
Ove-0	7287	CS76569	GER	n	5.83333	0.152145	110.363	2.66541	4.72727	0.221108	22.0909	0.45636	95.701	3.16601	4.8	5.83333	2.71009	110.363	53.3422	8.42255	88	75	32	5808	214	-16	230	162	41	162	14	759	81	39	19	232	140	232	168	-2
Qar-8a	9764	CS76581	LBN	n	11	0	108.218	10.089	10	1	52	4.16333	87.336	NA	7	11	1.95198	108.084	34.1	35.84	131	97	35	6240	279	6	273	52	208	208	52	1156	255	1	96	680	5	8	680	1326
Sha	NA	CS22652	NA	y	6	0	118.976	4.16507	4.25	0.25	20.625	0.375	81.1258	2.09386	5	6	2.29262	95.0982	38.35	68.48	40	123	24	13547	296	-201	497	189	-123	206	-138	221	26	10	23	72	45	64	48	461
Shigu-1	9958	CS76375	RUS	y	7	0.282843	95.0982	2.8039	7	0.222222	34.5556	1.48241	89.1473	3.39482	7	7	1.87926	99.497	53.33	49.48	43	87	20	12208	260	-165	425	194	-104	194	-116	510	60	26	24	167	92	167	106	159
Sij-4	10010	CS76381	UZB	y	8	0.5	99.497	6.777	7.06667	0.0305158	35.4167	2.17234	69.9477	4.4907	8	8	1.92377	91.069	41.45	70.05	19	112	28	9417	226	-165	391	19	126	138	-106	799	121	13	53	348	56	81	218	2547
Star-8	9998	CS76400	GER	n	7.2	0.334664	91.069	5.57553	5.25	0.200308	23.25	0.591928	108.2	2.93906	7.33333	7.2	1.90969	123.841	48.43	8.82	87	90	33	6408	233	-34	267	168	17	168	4	846	99	54	22	277	164	277	175	475
Stepn-2	9955	CS76377	RUS	y	9.5	0.353553	123.841	3.62228	6.55556	0.175682	36	0.996909	93.9065	1.1465	9	9.5	1.8716	105.331	54.09	60.46	18	106	22	12916	255	-211	466	176	-136	176	-153	440	85	16	52	194	53	194	61	328
Strand-1	10023	CS77284	NOR	n	9.2	0.178885	105.331	1.94265	9.8	0.465475	61	NA	100.579	1.91428	NA	9.2	1.77499	105.693	68.8	15.45	37	55	28	4880	142	-50	192	15	48	102	-19	1309	177	64	28	441	220	312	336	2
Timpo-1	9968	CS76424	ITA	n	9	0	105.693	2.52407	10.6667	0.333333	44	1.12002	106.017	NA	13.4	9	1.78727	104.058	39.27	16.27	155	65	29	5473	278	60	218	133	225	227	90	910	137	16	54	376	67	98	349	380
Toufl-1	NA	CS76348	NA	n	8.4	0.219089	104.058	7.6062	7.125	0.226582	31	0.692756	126.866	4.35066	6.4	8.4	1.93667	112.92	31.47	-7.42	140	164	46	6236	337	-19	356	98	222	223	63	514	75	3	59	204	22	28	183	1536
Tsu-0	7373	CS77389	JPN	n	10.8	0.867179	112.92	1.119	7.7	0.23863	29	0.471405	119.638	5.89098	8.5	10.8	2.46731	133.819	34.43	136.31	140	87	28	7686	294	-10	304	239	43	239	43	2371	340	67	49	910	213	910	213	310
Tuescha9	NA	CS76401	GER	n	8	0.282843	133.819	4.51189	4.6	0.285714	21.4	0.452155	121.803	6.65304	7.2	8	2.73949	147.71	48.53	9.05	89	88	33	6383	233	-31	264	170	19	170	6	751	95	44	27	260	133	260	141	352
TueV-13	10001	CS76407	GER	n	9	0.353553	141.918	2.82988	6.4	0.4	36	0.845905	111.836	1.0301	5.83333	9	1.77962	118.54	48.52	9.05	89	88	33	6383	233	-31	264	170	19	170	6	751	95	44	27	260	133	260	141	352
TueWa1-2	10002	CS76405	GER	n	5.75	0.216506	147.71	3.00235	3.63158	0.0532436	20.7895	0.887137	117.944	3.31513	4.16667	5.75	1.87478	141.918	48.53	9.04	88	88	33	6376	232	-32	264	169	18	169	5	771	96	45	26	264	138	264	148	383
Ty-1	5784	CS78790	UK	n	10.3333	0.608581	118.54	1.4295	10.6667	0.275241	51	1.26974	107.664	2.31608	7	10.3333	2.41624	124.422	56.4	-5.2	81	64	34	4405	180	-4	184	35	102	140	27	1909	232	95	29	652	304	359	593	159
Vimmerby	8249	CS78845	SWE	n	7.66667	0.30429	127.998	3.17288	5.72727	0.319801	60	2.35797	141.082	4.77653	5.8	7.66667	2.90386	140.954	57.7	15.8	65	73	27	6774	213	-52	265	145	8	155	-18	569	66	31	23	185	100	175	125	124
Voeran-1	9979	CS76352	ITA	n	9.33333	0.451335	140.954	1.89027	11.8125	0.123362	62.5385	2.31665	128.137	9.0825	12.4	9.33333	2.32169	145.917	46.36	11.23	92	99	32	7118	253	-52	305	181	-2	181	-2	784	99	32	34	274	105	274	105	731
WalhaesB4	NA	CS76408	GER	n	5	0	145.917	3.40945	5	0.0343604	45.9	3.17879	103.864	8.42237	4.66667	5	2.44655	112.832	48.6	9.19	87	86	32	6399	229	-33	262	167	16	167	3	753	97	43	28	264	133	264	141	424
Wc-1	7404	CS76627	GER	n	6.33333	0.30429	112.832	2.28719	6.5	0.5	25	2	91.898	NA	4.16667	6.33333	2.2605	107.303	52.6	10.0667	88	84	33	6136	227	-22	249	167	42	167	10	652	71	38	19	208	130	208	142	39
Xan-1	10014	CS76387	AZE	n	11.5	0.204124	115.506	5.23881	11.7778	0.323942	85	NA	102.635	8.03624	12.2	11.5	2.2611	115.506	38.6536	48.7992	142	67	23	7531	292	12	280	158	216	239	48	1090	207	21	59	509	91	113	263	-6
Yeg-1	10011	CS76394	ARM	n	8	0.235702	84.435	11.905	7.58333	0.194978	26.5833	1.50483	95.2459	1.97684	9.75	8	1.40725	84.435	39.8692	45.3622	64	113	32	8161	247	-100	347	97	-43	165	-43	449	77	20	44	189	67	83	67	1957
